# B cell exhaustion associates with poor response to Bacillus Calmette-Guérin immunotherapy in patients with bladder cancer

**DOI:** 10.64898/2026.04.01.715137

**Authors:** Priyanka Yolmo, Kartik Sachdeva, Alanna Brewer, Sindhuja Pattabhi, Gwenaëlle Conseil, Abdulhameed Abdulhamed, Ashley Griffin, Mitchell Jeffs, Haocheng Yu, David Cook, Roger Li, Sonia V. Del Rincon, Madelyn J Abraham, Christophe Goncalves, Lars Dyrskjøt, Trine Strandgaard, Sia Viborg Lindskrog, Amir Horowitz, Peter C. Black, Morgan E. Roberts, David M. Berman, D. Robert Siemens, Madhuri Koti

## Abstract

The majority of patients treated with Bacillus Calmette–Guérin (BCG) immunotherapy, for non-muscle invasive bladder cancer (NMIBC), experience early recurrence due to pre-existing mucosal immune dysfunction. Since B cell are mucosal immune sentinels, we characterized the systemic and local B cell responses in 45 patients with NMIBC. Expansion of circulating atypical B cells (ABCs) following repeated BCG instillation, expanded IgG autoantibody repertoire, progressive IgG reactivity against BCG antigens, and higher tumor IgG deposition, were features of patients who recurred early. Integrated spatial immunophenotyping and single cell spatial transcriptomic analysis of corresponding tumors revealed increased ABCs within tertiary lymphoid structures, and co-localization with PD-1⁺ B cells, regulatory T cells, and CD163⁺ macrophages. Independent validation in two patient cohorts (total n = 409), revealed a significant association between high expression of the ABC specific, *FCRL5*, and poor outcomes. Our study identifies ABCs as key mediators of poor response to BCG in patients with high-risk NMIBC.
