## Supplementary Table 1 for "B cell exhaustion associates with poor response to Bacillus Calmette-Guérin immunotherapy in patients with bladder cancer"

### Sheet: Cohort 1
Sample #	Clinical Information								Analysis
	Age at dx	Gender	BMI	Grade	Recurrence/Progression (<1 yr)	Adequate BCG	Smoking history	BCG strain	HPS staining	Flow Cytometry (Pre BCG)	Flow Cytometry (Post 1st BCG)	Flow Cytometry (Post 4th BCG)	Auto anto-antibodies (Pre BCG)	Auto anto-antibodies (Post 4th BCG)	Olink (Pre-BCG)	Olink (Post 1st BCG)	Olink (Post 4th BCG)	LegendPlex Human Ig isotyping (Pre-BCG)	LegendPlex Human Ig isotyping (Post 4th BCG)	Multiplex IF (ABC and Tex panel)	Multiplex IF (IgG, IgA Scoring)	Xenium	Multiplex IF (25 colour panel)
BL005	85	M	22.77	Ta with cis, HG	Yes	Yes	Yes	Tice	Yes	Yes	Yes	Yes			Yes	Yes	Yes	Yes	Yes	Yes (Pre and Post- BCG)	Yes (Pre and Post- BCG)
BL006	67	M	25	Ta, HG	No	Yes	No	Verity	Yes	Yes	Yes	Yes	Yes	Yes	Yes	Yes	Yes	Yes	Yes
BL007	81	M	26	T1, HG	No	Yes	Yes	Tice	Yes	Yes	Yes									Yes (Pre-BCG)	Yes (Pre-BCG)
BL008	81	M	21.49	Ta, HG	No	Yes	Yes	Tice	Yes	Yes	Yes	Yes			Yes	Yes	Yes	Yes	Yes	Yes (Pre-BCG)	Yes (Pre-BCG)
BL009	79	F	30	Ta, LG	Yes	Yes	Yes	Tice	Yes	Yes		Yes	Yes	Yes	Yes	Yes	Yes	Yes	Yes	Yes (Post- BCG)	Yes (Post- BCG)
BL010	88	M	26	Ta, HG	No	Yes	Yes	Tice	Yes	Yes	Yes	Yes	Yes	Yes	Yes	Yes	Yes	Yes	Yes	Yes (Pre-BCG)	Yes (Pre-BCG)
BL011	87	M	27	Ta with cis, HG	No	Yes	Yes	Tice	Yes	Yes	Yes	Yes			Yes	Yes	Yes	Yes	Yes	Yes (Pre-BCG)	Yes (Pre-BCG)
BL012	79	M	25	Ta, HG	No	Yes	Yes	Tice	Yes	Yes	Yes	Yes			Yes	Yes	Yes	Yes	Yes	Yes (Pre-BCG)	Yes (Pre-BCG)
BL013	86	F	18.6	T1, HG	Yes	Yes	Yes	Tice	Yes	Yes	Yes	Yes	Yes	Yes	Yes	Yes	Yes	Yes	Yes	Yes (Pre and Post- BCG)		Yes (Pre and Post- BCG)	Yes (Pre and Post- BCG)
BL014	80	M	26	T1, HG	Yes	Yes	Yes	Tice	Yes	Yes	Yes	Yes	Yes	Yes	Yes	Yes	Yes	Yes	Yes	Yes (Pre and Post- BCG)	Yes (Pre and Post- BCG)
BL015	74	M	33	Ta, HG	No	Yes	Yes	Tice	Yes	Yes	Yes	Yes			Yes	Yes	Yes	Yes	Yes	Yes (Pre-BCG)	Yes (Pre-BCG)
BL016	75	M	31	T1, HG	No	Yes	Yes	Verity	Yes	Yes	Yes	Yes	Yes	Yes	Yes	Yes	Yes	Yes	Yes	Yes (Pre-BCG)
BL017	81	F	29	Ta, HG	No	Yes	Yes	Tice	Yes	Yes	Yes	Yes	Yes	Yes	Yes	Yes	Yes	Yes	Yes
BL018	82	M	18	Ta, HG	Yes	Yes	Yes	Verity	Yes	Yes	Yes	Yes	Yes	Yes	Yes	Yes	Yes	Yes	Yes	Yes (Pre and Post- BCG)			Yes (Pre and Post- BCG)
BL019	69	M	25	Ta, LG	No	Yes	Yes	Verity	Yes	Yes	Yes	Yes			Yes	Yes	Yes	Yes	Yes	Yes (Pre-BCG)	Yes (Pre-BCG)
BL020	69	F	22	Ta, HG	No	Yes	No	Tice	Yes	Yes	Yes	Yes	Yes	Yes	Yes	Yes	Yes	Yes	Yes	Yes (Pre-BCG)
BL021	65	M	23	Ta with cis, HG	Yes	Yes	Yes	Tice	Yes	Yes	Yes	Yes			Yes	Yes	Yes	Yes	Yes	Yes (Pre and Post- BCG)			Yes (Pre-BCG)
BL022	63	M	27	Ta,G3, HG	No	Yes	Yes	Tice	Yes	Yes	Yes	Yes			Yes	Yes	Yes	Yes	Yes	Yes (Pre-BCG)			Yes (Pre-BCG)
BL023	69	M	29	Ta,HG	No	Yes	Yes	Verity	Yes	Yes	Yes	Yes			Yes	Yes	Yes	Yes	Yes	Yes (Pre-BCG)	Yes (Pre-BCG)
BL024	75	M	29.21	T1, HG	No	Yes	Yes	Tice	Yes	Yes	Yes									Yes (Pre-BCG)		Yes (Pre-BCG)	Yes (Pre-BCG)
BL025	80	M	33	Ta, HG	No	Yes	Yes	Verity	Yes	Yes	Yes	Yes			Yes	Yes	Yes
BL026	74	M	27	Ta with cis, HG	Yes	Yes	No	Tice	Yes	Yes	Yes	Yes	Yes	Yes	Yes	Yes	Yes			Yes (Pre and Post- BCG)	Yes (Pre and Post- BCG)
BL027	66	M	22	T1, HG	Yes	Yes	Yes	Tice	Yes	Yes	Yes	Yes			Yes	Yes	Yes			Yes (Pre and Post- BCG)			Yes (Pre and Post- BCG)
BL028	71	M	27	T1 with cis, HG	No	Yes	Yes	Tice	Yes	Yes	Yes	Yes			Yes	Yes	Yes			Yes (Pre-BCG)			Yes (Pre-BCG)
BL029	76	F	34	Ta, HG	No	Yes	Yes	Verity	Yes	Yes	Yes	Yes	Yes	Yes	Yes	Yes	Yes
BL030	72	M	23	T1 with cis, HG	No	Yes	Yes	Tice	Yes	Yes	Yes	Yes			Yes	Yes	Yes	Yes	Yes	Yes (Pre-BCG)
BL031	81	M	24	Ta with cis, HG	Yes	Yes	Yes	Tice	Yes	Yes	Yes	Yes			Yes	Yes	Yes	Yes	Yes	Yes (Pre and Post- BCG)		Yes (Pre and Post- BCG)	Yes (Pre and Post- BCG)

### Sheet: Cohort 2_scRNAseq
Sample #	Clinical Information								Analysis
	Age at dx	Gender	BMI	Grade	Recurrence/Progression (<1 yr)	Adequate BCG	Smoking history	BCG strain	HPS staining	Flow Cytometry	scRNA sequencing	Xenium
S001	61	M	31.82	T1, HG	No	Yes	Yes	Tice	Yes (Pre-BCG)	Yes (Pre-BCG)	Yes (Pre-BCG)
S002	77	M	37	T1 with cis, HG	No	Yes	Yes	Tice	Yes (Pre-BCG)	Yes (Pre-BCG)	Yes (Pre-BCG)	Yes (Pre-BCG)
S003	78	M	23	Ta, HG	No	Yes	Yes	Tice	Yes (Pre-BCG)	Yes (Pre-BCG)	Yes (Pre-BCG)
S004	70	M	27	T1, HG	Yes	Yes	No	Tice	Yes (Pre and Post- BCG)	Yes (Pre and Post- BCG)	Yes (Pre and Post- BCG)

### Sheet: Cohort 3_ELISA
Sample #	Clinical Information						Analysis
	Age at dx	Gender	Grade	Recurrence/Progression (<1 yr)	Adequate BCG	Smoking history	HPS staining	ELISA
BL005	85	M	Ta with cis, HG	Yes	Yes	Yes	Yes	Yes (PreBCG, Post-1st BCG, Post-4th BCG)
BL006	67	M	Ta, HG	No	Yes	No	Yes	Yes (PreBCG, Post-1st BCG, Post-4th BCG)
BL007	81	M	T1, HG	No	Yes	Yes	Yes	Yes (PreBCG, Post-1st BCG, Post-4th BCG)
BL008	81	M	Ta, HG	No	Yes	Yes	Yes	Yes (PreBCG, Post-1st BCG, Post-4th BCG)
BL009	79	F	Ta, LG	Yes	Yes	Yes	Yes	Yes (PreBCG, Post-1st BCG, Post-4th BCG)
BL010	88	M	Ta, HG	No	Yes	Yes	Yes	Yes (PreBCG, Post-1st BCG, Post-4th BCG)
BL011	87	M	Ta with cis, HG	No	Yes	Yes	Yes	Yes (PreBCG, Post-1st BCG, Post-4th BCG)
BL012	79	M	Ta, HG	No	Yes	Yes	Yes	Yes (PreBCG, Post-1st BCG, Post-4th BCG)
BL013	86	F	T1, HG	Yes	Yes	Yes	Yes	Yes (PreBCG, Post-1st BCG, Post-4th BCG)
BL014	80	M	T1, HG	Yes	Yes	Yes	Yes	Yes (PreBCG, Post-1st BCG, Post-4th BCG)
BL015	74	M	Ta, HG	No	Yes	Yes	Yes	Yes (PreBCG, Post-1st BCG, Post-4th BCG)
BL016	75	M	T1, HG	No	Yes	Yes	Yes	Yes (PreBCG, Post-1st BCG, Post-4th BCG)
BL017	81	F	Ta, HG	No	Yes	Yes	Yes	Yes (PreBCG, Post-1st BCG, Post-4th BCG)
BL018	82	M	Ta, HG	Yes	Yes	Yes	Yes	Yes (PreBCG, Post-1st BCG, Post-4th BCG)
BL019	69	M	Ta, LG	No	Yes	Yes	Yes	Yes (PreBCG, Post-1st BCG, Post-4th BCG)
BL020	69	F	Ta, HG	No	Yes	No	Yes	Yes (PreBCG, Post-1st BCG, Post-4th BCG)
BL021	65	M	Ta with cis, HG	Yes	Yes	Yes	Yes	Yes (PreBCG, Post-1st BCG, Post-4th BCG)
BL022	63	M	Ta,G3, HG	No	Yes	Yes	Yes	Yes (PreBCG, Post-1st BCG, Post-4th BCG)
BL023	69	M	Ta,HG	No	Yes	Yes	Yes	Yes (PreBCG, Post-1st BCG, Post-4th BCG)
BL024	75	M	T1, HG	No	Yes	Yes	Yes	Yes (PreBCG, Post-1st BCG, Post-4th BCG)
BL025	80	M	Ta, HG	No	Yes	Yes	Yes	Yes (PreBCG, Post-1st BCG, Post-4th BCG)
BL026	74	M	Ta with cis, HG	Yes	Yes	No	Yes	Yes (PreBCG, Post-1st BCG, Post-4th BCG)
BL027	66	M	T1, HG	Yes	Yes	Yes	Yes	Yes (PreBCG, Post-1st BCG, Post-4th BCG)
BL028	71	M	T1 with cis, HG	No	Yes	Yes	Yes	Yes (PreBCG, Post-1st BCG, Post-4th BCG)
BL029	76	F	Ta, HG	No	Yes	Yes	Yes	Yes (PreBCG, Post-1st BCG, Post-4th BCG)
BL030	72	M	T1 with cis, HG	No	Yes	Yes	Yes	Yes (PreBCG, Post-1st BCG, Post-4th BCG)
BL031	81	M	Ta with cis, HG	Yes	Yes	Yes	Yes	Yes (PreBCG, Post-1st BCG, Post-4th BCG)
RV054	76	M	TaHG	Yes	Yes	Yes	Yes	Yes (PreBCG, Post-1st BCG, Post-4th BCG)
RV057	79	M	T1HG	Yes	Yes	Yes	Yes	Yes (PreBCG, Post-1st BCG, Post-4th BCG)
RV058	63	M	TaHG	No	Yes	No	Yes	Yes (PreBCG, Post-1st BCG, Post-4th BCG)
RV059	39	M	TaHG	No	Yes	No	Yes	Yes (PreBCG, Post-1st BCG, Post-4th BCG)
RV060	58	M	TaHG	Yes	Yes	No	Yes	Yes (PreBCG, Post-1st BCG, Post-4th BCG)
RV061	79	M	TaHG	No	Yes	No	Yes	Yes (PreBCG, Post-1st BCG, Post-4th BCG)
RV062	84	M	CISHG	No	Yes	No	Yes	Yes (PreBCG, Post-1st BCG, Post-4th BCG)
RV063	68	M	CISHG	Yes	Yes	Yes	Yes	Yes (PreBCG, Post-1st BCG, Post-4th BCG)
RV064	57	M	T1HG	No	Yes	Yes	Yes	Yes (PreBCG, Post-1st BCG, Post-4th BCG)
RV066	80	F	CISHG	No	No	Yes	Yes	Yes (PreBCG, Post-1st BCG, Post-4th BCG)
RV067	84	M	TaHG	No	Yes	Yes	Yes	Yes (PreBCG, Post-1st BCG, Post-4th BCG)
RV068	65	M	CISHG	Yes	Yes	Yes	Yes	Yes (PreBCG, Post-1st BCG, Post-4th BCG)
RV069	55	F	T1HG	Yes	Yes	Yes	Yes	Yes (PreBCG, Post-1st BCG, Post-4th BCG)
RV070	29	F	TaHG	No	Yes	No	Yes	Yes (PreBCG, Post-1st BCG, Post-4th BCG)
