## Supplementary Table 2 for "B cell exhaustion associates with poor response to Bacillus Calmette-Guérin immunotherapy in patients with bladder cancer"

### Sheet: ABC panel
Details about antibodies using in multiplex immunofluorescence (ABC panel)
Round	Primary Antibody	Cat#	Clone	AR	Block	Dilution	Polymer	Fluor	Fluor Dilution
1	CD20	CM004	L26	DIVA	Sniper 10	1/300 DVG	M2Ms	620	1/200
2	CD79a	13333S	D1X5C	AR6	Sniper 10	1/250 DVG	M2 Rb-HRP	480	1/200
3	CD27	ab131254	EPR8569	AR6	Terminator 12 no rinse	1/1000 DVG	M2 Rb-HRP	540	1/300
4	CD163	CM353	10D6	AR9	Sniper 10	1/150 RR	M2 Rb-HRP	520	1/500
5	PD-1	315M-94	NAT105	AR6	Terminator 12 no rinse	1/100 RBR	M2 Rb-HRP	690	1/100
6	CD11c	ab52632	EP1347Y	AR9	Sniper 10	1/500 DVG	M2 Rb-HRP	650	1/300
7	CD21	CM142	2G9	AR6	Terminator 12 no rinse	1/100 VGY	M2 Rb-HRP	570	1/100
8	PanCK	CM162	AE1/AE3+5D3	AR9	Sniper 10	1/25 RR	M2 Rb-HRP	TSA-DIG	1/100
9	OPAL 780	FP1501001KT	N/A	AR9			N/A	N/A	N/A

### Sheet: Tex Panel
Details about antibodies using in multiplex immunofluorescence (Tex panel)
Round	Primary Antibody	Cat#	Clone	AR	Block	Dilution	Polymer	Fluor	Fluor Dilution
1	CD8	108M-94	C8/144B	DIVA	Sniper 10	1/600 DVG	M2Ms - HRP	570	1/300
2	CD3	CM110	PS1	AR6	Sniper 10	1/100 RR	M2Ms - HRP	690	1/100
3	FoxP3	ab20034	236A/E7	AR6	Sniper 10	1/100 DVG	M2Ms - HRP	540	1/300
4	CD103	ab129202	EPR4166(2)	AR9	Sniper 10	1/2000 DVG	M2 Rb-HRP	620	1/600
5	PD-1	315M-94	NAT105	AR6	Terminator 12 no rinse	1/100 RBR	M2Ms - HRP	650	1/300
6	CD4	ab133616	EPR6855	AR6	Sniper 10	1/500 DVG	M2 Rb-HRP	480	1/100
7	PD-L1	ab228462	SP142	AR9	Sniper 5	1/100 DVG	M2 Rb-HRP	520	1/300
8	PanCK	CM162	AE1/AE3+5D3	AR9	Sniper 10	1/100 DVG	M2Ms - HRP	TSA-DIG	1/100
9	OPAL 780	FP1501001KT	N/A	AR9			N/A	N/A	N/A

### Sheet: PhenoCycler Fusion
Sl. No.	Antibody
1	CD45RA
2	CD45RO
3	CD3e
4	CD4
5	CD8
6	CD19
7	CD79A
8	CD20
9	FOXP3
10	HLA-DR
11	PD-1
12	PD-L1
13	Ki67
14	CD21
15	CD11c
16	CD11b
17	IFN-𝛾
18	CD163
19	CD103
20	IgM
21	CD138
22	CD68
23	GATA3
24	CXCR3
25	PanCK
26	ICOS
27	CD45

### Sheet: Xenium In Situ
Sample ID	Patient ID	Treatment Response	TimePoint	# of cells	Median Transcript	# of transcripts/100 µm²
P1	BL024	Responder	Pre-BCG	128560	125	512.6
P2	S002	Responder	Pre-BCG	86868	333	820.1
P3	BL031	Non-Responder	Pre-BCG	150620	114	542.7
P4	BL031	Non-Responder	Post-BCG	270734	294	716.5
P5	BL013	Non-Responder	Pre-BCG	37228	52	444.1
P6	BL013	Non-Responder	Post-BCG	134735	93	429
